# Single-cell transcriptomics yield insights into the stress-immune interplay and inform disease risk

**DOI:** 10.1101/2025.06.05.658150

**Authors:** Sofia Benavides, Oksana Kosyk, Lillian Carpenter, Christina Georgiou, Brian C. Miller, Natalie Stanley, Anthony S. Zannas

## Abstract

Environmental stress contributes to several disease conditions – including cardiovascular disease, mental illness, and autoimmune disorders – through immune dysregulation. Stress operates through the hypothalamic-pituitary-adrenal and sympathoadrenal axes, leading to peripheral secretion of cortisol and norepinephrine, respectively. While stress profoundly influences immune function, the underlying single-cell and cell-type-specific mechanisms remain poorly understood. To address this knowledge gap, we employed an ex vivo model investigating the transcriptomic responses of primary peripheral blood mononuclear cells and neutrophils to physiological stress levels (i.e., levels reached during in vivo stress) of cortisol and norepinephrine at single-cell resolution. We identified novel stress-hormone-dependent and cell-type-specific transcriptomic changes, including uniquely regulated genes and inflammation-related signatures within distinct innate (e.g., *CD163*^+^ monocytes/macrophages, neutrophils) and other immune cell types. The single-cell-derived signatures, applied to two independent human cohorts, effectively distinguished stress-related diseases. Our findings provide cell-type-level insights into how stress hormones modulate immune function relevant to stress-related conditions.
