## Supplemental Table 5 for "Single-cell transcriptomics yield insights into the stress-immune interplay and inform disease risk"

gene	cort_Z-score	cort_pval	cort_logFC	ne_Z-score	ne_pval	ne_logFC	sum_Z
TLR2	11.631066	5.21E-28	1.4933718	9.060047	2.17E-16	1.2267756	20.691113
IL1B	9.135719	4.87E-17	3.1724033	9.271647	3.50E-17	3.207417	18.407366
CLEC5A	8.226785	1.04E-13	0.8899272	11.342505	3.43E-26	1.186262	19.56929
CCL2	7.6279025	1.05E-11	1.0579917	9.832138	1.96E-19	1.4459765	17.4600405
NFKBIA	6.4574184	3.31E-08	0.78418577	4.5799785	0.000979596	0.6295484	11.0373969
PLAUR	4.8653913	0.000168567	0.77943	7.7205644	9.42E-12	1.3023248	12.5859557
MMP14	4.4584994	0.001048007	0.9956883	3.627198	0.036995105	0.9136808	8.0856974
AQP9	3.7342055	0.017835935	0.6106008	4.2614174	0.003714736	0.8189736	7.9956229
EREG	-3.930613	0.008658729	-0.94477814	7.534401	3.41E-11	1.17282	3.603788
EIF2AK2	-10.097814	6.17E-21	-1.6908684	-5.323272	3.04E-05	-0.697364	-15.421086
